# Selective Enhancer Dependencies in *MYC*-Intact and *MYC*-Rearranged Germinal Center B-cell Diffuse Large B-cell Lymphoma

**DOI:** 10.1101/2023.05.02.538892

**Authors:** Ashwin R. Iyer, Aishwarya Gurumurthy, Rohan Kodgule, Athalee R. Aguilar, Travis Saari, Abdullah Ramzan, Dylan Rausch, Juhi Gupta, Cody N. Hall, John S. Runge, Matthew Weiss, Mahshid Rahmat, Rockwell Anyoha, Charles P. Fulco, Irene M. Ghobrial, Jesse Engreitz, Marcin P. Cieslik, Russell J.H. Ryan

## Abstract

High expression of *MYC* and its target genes define a subset of germinal center B-cell diffuse large B-cell lymphoma (GCB-DLBCL) associated with poor outcomes. Half of these high-grade cases show chromosomal rearrangements between the *MYC* locus and heterologous enhancer-bearing loci, while focal deletions of the adjacent non-coding gene *PVT1* are enriched in *MYC*-intact cases. To identify genomic drivers of *MYC* activation, we used high-throughput CRISPR-interference (CRISPRi) profiling of candidate enhancers in the *MYC* locus and rearrangement partner loci in GCB-DLBCL cell lines and mantle cell lymphoma (MCL) comparators that lacked common rearrangements between *MYC* and immunoglobulin (Ig) loci. Rearrangements between *MYC* and non-Ig loci were associated with unique dependencies on specific enhancer subunits within those partner loci. Notably, fitness dependency on enhancer modules within the *BCL6* super-enhancer (*BCL6*-SE) cluster regulated by a transcription factor complex of MEF2B, POU2F2, and POU2AF1 was higher in cell lines bearing a recurrent *MYC::BCL6*-SE rearrangement. In contrast, GCB-DLBCL cell lines without *MYC* rearrangement were highly dependent on a previously uncharacterized 3’ enhancer within the *MYC* locus itself (GCBME-1), that is regulated in part by the same triad of factors. GCBME-1 is evolutionarily conserved and active in normal germinal center B cells in humans and mice, suggesting a key role in normal germinal center B cell biology. Finally, we show that the *PVT1* promoter limits *MYC* activation by either native or heterologous enhancers and demonstrate that this limitation is bypassed by 3’ rearrangements that remove *PVT1* from its position in *cis* with the rearranged *MYC* gene.

**Key points:**

- CRISPR-interference screens identify a conserved germinal center B cell *MYC* enhancer that is essential for GCB-DLBCL lacking *MYC* rearrangements.
- Functional profiling of *MYC* partner loci reveals principles of *MYC* enhancer-hijacking activation by non-immunoglobulin rearrangements.
