## Supplementary material for "Selective Enhancer Dependencies in *MYC*-Intact and *MYC*-Rearranged Germinal Center B-cell Diffuse Large B-cell Lymphoma": Table S1

### Sheet: A - Oligonucleotides
sgRNA library cloning
Primer name	Sequence
sgRNA_Library_Fwd	GGCTTTATATATCTTGTGGAAAGGACGAAACACCG
sgRNA_Library_Rev	CTTATTTAAACTTGCTATGCTGTTTCCAGCATAGCTCTTAAAC
qRT-PCR primers
Gene	Forward primer	Reverse primer
EF1alpha	GGCTTCACTGCTCAGGTGATT	AGCCGTGTGGCAATCCAATA
BCL6	ATTCTAGCTGTGAGAACGGGG	GCGGTCACACTTGTAGGGTT
MYC	GTAGTGGAAAACCAGCAGCC	AGAAATACGGCTGCACCGAG
PVT1	GGAAAGGATGTTGGCGGTC	CAGAAAATACTTGAACGAAGCTCC
sgRNAs
Oligo name	Target	sgRNA seed sequence
NFR31_sg1	NFR 31	CTACATGTCAGGTGGCAGTG
NFR31_sg2	NFR 31	GAGCTTGGCTTATCCATCCA
NFR41_sg1	NFR 41	GCAGGCCGGGTGATTCTCAT
NFR41_sg2	NFR 41	ACTGAAGCCTGCCAGGACAT
NFR195_sg1	NFR 195	CAGACAGGTGGATGACTATG
NFR195_sg2	NFR 195	TGTCCCAGTGCTACATTCAA
NFR108_sg1	NFR 108	GGTGGTGGCAAAATAGTTCT
NFR108_sg2	NFR 108	CGGTCTACTCAGCACCTCAG
NFR139_sg1	NFR 139	TGCCGAGCTCCACACATAAC
NFR139_sg2	NFR 139	GACATCCTCGGGAAGAAAGA
NFR213_sg1	NFR 213	GACAATGGAACACTAACAGC
NFR213_sg2	NFR 213	GGATAGGTAGGAAGATTCGG
NFR148_sg1	NFR 148	AACTATATCCCCATGTGAGA
NFR148_sg2	NFR 148	GGTAGGTACCATCTCACATG
PVT1_sg1	PVT1	ACAAAATTGGAACTTACTGG
PVT1_sg2	PVT1	GGCCCCTCTGGCGAAACTAG
PVT1_sg3	PVT1	ACTGTGAATCCTGGCTACTG
PVT1_sg4	PVT1	GGGGAAGGTGTTTAAGACAG
EBF1_sg1	EBF1	TAATGATCACAGGCCGGTGG
EBF1_sg2	EBF1	CAGCCCCTCCTGTCCTCCAC
RBPJ_sg1	RBPJ	GTTGTGACAGGGTAAGTCTG
RBPJ_sg2	RBPJ	TTGTGACAGGGTAAGTCTGA
MEF2B_sg1	MEF2B	TCCGTGCGCCCAGCGTCCCA
MEF2B_sg2	MEF2B	GCCCTGGGACGCTGGGCGCA
POU2F2_sg1	POU2F2	CAGCATGGTTCACTCCAGCA
POU2F2_sg2	POU2F2	CATGGTTCACTCCAGCATGG
POU2AF1_sg1	POU2AF1	GGAAACAGCCTCAGCTCAAG
POU2AF1_sg2	POU2AF1	TCAAGCGGTGGCTCCACTGG
sgCtrl1	Scrambled control	GTACCCTGGGCCAAATGGCG
sgCtrl2	Non-coding control	CCAAACATTCCAGCTATCCA
RPL34	Essential control	GGGGACGTTGTCTGCAGGTA
RPL8	Essential control	GGCCGCGCTGGTGAACAGGT
MYC_sg1	MYC	TAATTCCAGCGAGAGGCAGA
BCL6_sg1	BCL6	CAGCAACAGCAATAATCACC
4C-Seq primer sets
Viewpoint name	Forward (reading) primer	Reverse (non-reading) primer (N denotes position of barcode index)
MYCp_DpnII_CviQIF	AATGATACGGCGACCACCGAGATCTACACTCTTTCCCTACACGACGCTCTTCCGATCTGCCAACTTCTTAAAAGGATC	CAAGCAGAAGACGGCATACGAGATNNNNNNNNGTGACTGGAGTTCAGACGTGTGCTCTTCCGATCTCTTGTATTTATGGAGGGGTG
BCL6e1_DpnII_CviQIF	AATGATACGGCGACCACCGAGATCTACACTCTTTCCCTACACGACGCTCTTCCGATCTAGAGCACTTTACTTGGGATC	CAAGCAGAAGACGGCATACGAGATNNNNNNNNGTGACTGGAGTTCAGACGTGTGCTCTTCCGATCTATCCTCCAAGTGTGACTGAG

### Sheet: B - Cell lines
Cell line name (alias)	Cancer type	Subtype	Cellosaurus ID	H3K27ac ChIP-Seq	ATAC-Seq	Cell line source	Validation method
KOPN-8	B-lymphoblastic leukemia	KMT2A-rearranged	CVCL_1866	Kodgule et al 2023	Kodgule et al 2023	See prior publication	STR
RS4;11	B-lymphoblastic leukemia	KMT2A-rearranged	CVCL_0093	Kodgule et al 2023	Kodgule et al 2023	See prior publication	STR
SEM	B-lymphoblastic leukemia	KMT2A-rearranged	CVCL_0095	Kodgule et al 2023	Kodgule et al 2023	See prior publication	STR
NALM-6	B-lymphoblastic leukemia	DUX4-rearranged	CVCL_0092	Kodgule et al 2023	Kodgule et al 2023	See prior publication	STR
HAL-01	B-lymphoblastic leukemia	TCF3-HLF+	CVCL_1242	Kodgule et al 2023	Kodgule et al 2023	See prior publication	STR
MHH-CALL-3	B-lymphoblastic leukemia	TCF3-PBX1+	CVCL_0089	Kodgule et al 2023	Kodgule et al 2023	See prior publication	STR
AT-1 (SUP-B26)	B-lymphoblastic leukemia	ETV6-RUNX1+	CVCL_A314	Kodgule et al 2023	Kodgule et al 2023	See prior publication	STR (same donor as AT-2)
AT-2 (SUP-B28)	B-lymphoblastic leukemia	ETV6-RUNX1+	CVCL_A316	Kodgule et al 2023	Kodgule et al 2023	See prior publication	STR (same donor as AT-1)
UoC-B6	B-lymphoblastic leukemia	ETV6-RUNX1+	CVCL_A304	Kodgule et al 2023	Kodgule et al 2023	See prior publication	STR
Reh	B-lymphoblastic leukemia	ETV6-RUNX1+	CVCL_1650	Kodgule et al 2023	Kodgule et al 2023	See prior publication	STR
MUTZ-5	B-lymphoblastic leukemia	BCR-ABL1-like	CVCL_1873	Kodgule et al 2023	Kodgule et al 2023	See prior publication	STR
SUP-B13	B-lymphoblastic leukemia	BCR-ABL1+	CVCL_A308	Kodgule et al 2023	Kodgule et al 2023	See prior publication	STR (same donor as SUP-B15)
SUP-B15	B-lymphoblastic leukemia	BCR-ABL1+	CVCL_0103	Kodgule et al 2023	Kodgule et al 2023	See prior publication	STR (same donor as SUP-B13)
Karpas-422	Diffuse large / high grade B cell lymphoma	GCB-DLBCL	CVCL_1325	Ryan et al 2015	Kodgule et al 2023	See prior publication	STR
SU-DHL-4	Diffuse large / high grade B cell lymphoma	GCB-DLBCL	CVCL_0539	Kodgule et al 2023	Kodgule et al 2023	See prior publication	STR
DoHH2	Diffuse large / high grade B cell lymphoma	GCB-DLBCL	CVCL_1179	Ryan et al 2015	Kodgule et al 2023	See prior publication	STR
OCI-Ly1	Diffuse large / high grade B cell lymphoma	GCB-DLBCL	CVCL_1879	Ryan et al 2015	Kodgule et al 2023	See prior publication	STR
OCI-Ly7	Diffuse large / high grade B cell lymphoma	GCB-DLBCL	CVCL_1881	Ryan et al 2015	Kodgule et al 2023	See prior publication	STR
SU-DHL-6	Diffuse large / high grade B cell lymphoma	GCB-DLBCL	CVCL_2206	Kodgule et al 2023	Kodgule et al 2023	See prior publication	STR
Pfeiffer	Diffuse large / high grade B cell lymphoma	GCB-DLBCL	CVCL_3326	Kodgule et al 2023	Kodgule et al 2023	See prior publication	STR
OCI-Ly3	Diffuse large / high grade B cell lymphoma	ABC-DLBCL	CVCL_8800	Kodgule et al 2023	Kodgule et al 2023	See prior publication	STR
REC-1	Mantle cell lymphoma	-	CVCL_1884	Ryan et al 2015	Kodgule et al 2023	See prior publication	STR
SP-49	Mantle cell lymphoma	-	CVCL_D022	Ryan et al 2017	Kodgule et al 2023	See prior publication	STR
Granta-519	Mantle cell lymphoma	-	CVCL_1818	Ryan et al 2015	Kodgule et al 2023	See prior publication	STR
Mino	Mantle cell lymphoma	-	CVCL_1872	Ryan et al 2015	Kodgule et al 2023	See prior publication	STR
JeKo-1	Mantle cell lymphoma	-	CVCL_1865	Ryan et al 2015	Kodgule et al 2023	See prior publication	STR
HT	Diffuse large / high grade B cell lymphoma	GCB-DLBCL	CVCL_1290	This study	This study	DSMZ	STR
SU-DHL-5	Diffuse large / high grade B cell lymphoma	GCB-DLBCL	CVCL_1735	This study	This study	DSMZ	STR
VAL	Diffuse large / high grade B cell lymphoma	GCB-DLBCL	CVCL_1819	This study	This study	DSMZ
U2392	Diffuse large / high grade B cell lymphoma	UNC-DLBCL	CVCL_1896	This study	This study	DSMZ
RC-K8	Diffuse large / high grade B cell lymphoma	UNC-DLBCL	CVCL_1883	This study	This study	DSMZ	STR
BJAB	Diffuse large / high grade B cell lymphoma	GCB-DLBCL	CVCL_5711	This study	This study	E. Lander lab
DB	Diffuse large / high grade B cell lymphoma	GCB-DLBCL	CVCL_1168	This study	This study	B. Bernstein lab
WSU-DLCL2	Diffuse large / high grade B cell lymphoma	GCB-DLBCL	CVCL_1902	This study	This study	D. Scott lab	STR
HBL-1	Diffuse large / high grade B cell lymphoma	ABC-DLBCL	CVCL_4213	This study	This study	S. Malek lab	STR (unique, no pubic profile available)
TMD8	Diffuse large / high grade B cell lymphoma	ABC-DLBCL	CVCL_A442	This study	This study	S. Malek lab	STR (unique, no pubic profile available)
ANBL-6	Plasma cell myeloma	-	CVCL_5425	This study	This study	I. Ghobriel lab	STR
U266B1	Plasma cell myeloma	-	CVCL_0566	This study	This study	I. Ghobriel lab	STR
KMS-18	Plasma cell myeloma	-	CVCL_A637	This study	This study	I. Ghobriel lab	STR
MM1.S	Plasma cell myeloma	-	CVCL_8792	This study	This study	I. Ghobriel lab	STR
MOLP-2	Plasma cell myeloma	-	CVCL_2123	This study	This study	I. Ghobriel lab	STR
KMS-11	Plasma cell myeloma	-	CVCL_2989	This study	This study	I. Ghobriel lab	STR
Source lab PI	Institution	Location
Dr. Eric Lander	Broad Institute	Cambridge, MA
Dr. Bradley Bernstein	Dana-Farber Cancer Institute	Boston, MA
Dr. David Scott	British Columbia Cancer Agency	Vancouver, BC
Dr. Sami Malek	University of Michigan	Ann Arbor, MI
Dr. Irene Ghobrial	Dana-Farber Cancer Institute	Boston, MA
